# Modeling the evolutionary history of nonclassical monocytes in mammals

**DOI:** 10.1101/2022.10.12.511958

**Authors:** Daniel J. Araujo, Diego Fernandez, Ahmad Alimadadi, Axel Zagal-Norman, Catherine C. Hedrick

**Author notes:** **Cite as:** Araujo DJ, Fernandez D, Alimadadi A, Zagal-Norman A, and Hedrick CC. Modeling the evolutionary history of nonclassical monocytes in mammals. *Under preparation*.

## Abstract

The immune system has experienced major changes in both its organization and function during the evolution of tetrapod animals. Still, the ancestry of specific cell types and the historical relationships between modern immune cells has received little attention. While all tetrapods possess mononuclear blood cells and monocytes, vasculature-patrolling nonclassical monocytes (CD16^+^CD14^-^ in humans, Ly6C^-^ in mice) have so far only been described in mammals. The question of whether nonclassical monocytes are specific to the mammalian lineage has not been answered. Cell types can be described as traits that persist via the inheritance of core regulatory complexes of transcription factors. We utilized transcriptional network analyses on a human monocyte single-cell RNA-sequencing dataset to highlight the core regulatory complex associated with nonclassical monocyte production (nCoRC). We then applied BLAST-based analyses to quantify the conservation of human nCoRC members amongst mammals and nonmammals. We determined that the average sequence similarity of nCoRC members is highest amongst mammals and that such conservation is not observed in non-mammalian tetrapods. We also discovered that this sequence similarity is specifically driven by boreoeutherian placental mammals. Finally, we found the receptor proteins upstream of nonclassical monocyte assembly are also more homologous in mammals than non-mammals. This work provides an evolutionary model in which the capacity for nonclassical monocyte production is unique to the mammalian lineage.
