## Supplementary Table 1 for "Modeling the evolutionary history of nonclassical monocytes in mammals"

### Sheet: nCoRC_Matrix_V1_04152022
Supplementary Table 1. Descriptive characteristics of included tetrapod species.
Tetrapod Families			Species	Common Name	NCBI Taxon ID	Ensembl Asembly	Genome URL
Mammalia	Boreoeutheria	Primata	Homo sapiens	Human	9606	GRCh38.p13	http://ftp.ensembl.org/pub/current_fasta/homo_sapiens/pep/Homo_sapiens.GRCh38.pep.all.fa.gz
			Pan troglodytes	Chimpanzee	9598	Pan_tro_3.0	http://ftp.ensembl.org/pub/current_fasta/pan_troglodytes/pep/Pan_troglodytes.Pan_tro_3.0.pep.all.fa.gz
			Nomascus leucogenys	Gibbon	61853	Nleu_3.0	http://ftp.ensembl.org/pub/current_fasta/nomascus_leucogenys/pep/Nomascus_leucogenys.Nleu_3.0.pep.all.fa.gz
			Rhinopithecus roxellana	Golden snub-nosed monkey	61622	Rrox_v1	http://ftp.ensembl.org/pub/current_fasta/rhinopithecus_roxellana/pep/Rhinopithecus_roxellana.Rrox_v1.pep.all.fa.gz
			Macaca mulatta	Macaque	9544	Mmul_10	http://ftp.ensembl.org/pub/current_fasta/macaca_mulatta/pep/Macaca_mulatta.Mmul_10.pep.all.fa.gz
			Cebus capucinus	Capuchin	2715852	Cebus_imitator-1.0	http://ftp.ensembl.org/pub/current_fasta/cebus_capucinus/pep/Cebus_capucinus.Cebus_imitator-1.0.pep.all.fa.gz
			Saimiri boliviensis boliviensis	Bolivian squirrel monkey	39432	SaiBol1.0	http://ftp.ensembl.org/pub/current_fasta/saimiri_boliviensis_boliviensis/pep/Saimiri_boliviensis_boliviensis.SaiBol1.0.pep.all.fa.gz
			Callithrix jacchus	White-tufted-ear marmoset	9483	mCalJac1.pat.X	http://ftp.ensembl.org/pub/current_fasta/callithrix_jacchus/pep/Callithrix_jacchus.mCalJac1.pat.X.pep.all.fa.gz
			Microcebus murinus	Mouse Lemur	30608	Mmur_3.0	http://ftp.ensembl.org/pub/current_fasta/microcebus_murinus/pep/Microcebus_murinus.Mmur_3.0.pep.all.fa.gz
			Propithecus coquereli	Coquerel's sifaka	379532	Pcoq_1.0	http://ftp.ensembl.org/pub/current_fasta/propithecus_coquereli/pep/Propithecus_coquereli.Pcoq_1.0.pep.all.fa.gz
			Carlito syrichta	Tarsier	1868482	Tarsius_syrichta-2.0.1	http://ftp.ensembl.org/pub/current_fasta/carlito_syrichta/pep/Carlito_syrichta.Tarsius_syrichta-2.0.1.pep.all.fa.gz
			Otolemur garnettii	Bushbaby	30611	OtoGar3	http://ftp.ensembl.org/pub/current_fasta/otolemur_garnettii/pep/Otolemur_garnettii.OtoGar3.pep.all.fa.gz
		Scandentia	Tupaia belangeri	Tree Shrew	37347	tupBel1	http://ftp.ensembl.org/pub/current_fasta/tupaia_belangeri/pep/Tupaia_belangeri.TREESHREW.pep.all.fa.gz
		Rodentia	Sciurus vulgaris	Eurasian red squirrel	55149	mSciVul1.1	http://ftp.ensembl.org/pub/current_fasta/sciurus_vulgaris/pep/Sciurus_vulgaris.mSciVul1.1.pep.all.fa.gz
			Mus musculus	Mouse	10090	GRCm39	http://ftp.ensembl.org/pub/current_fasta/mus_musculus/pep/Mus_musculus.GRCm39.pep.all.fa.gz
			Rattus norvegicus	Rat	10116	mRatBN7.2	http://ftp.ensembl.org/pub/current_fasta/rattus_norvegicus/pep/Rattus_norvegicus.mRatBN7.2.pep.all.fa.gz
		Chiroptera	Myotis lucifugus	Microbat	59463	Myoluc2.0	http://ftp.ensembl.org/pub/current_fasta/myotis_lucifugus/pep/Myotis_lucifugus.Myoluc2.0.pep.all.fa.gz
			Pteropus vampyrus	Megabat	132908	pteVam1	http://ftp.ensembl.org/pub/current_fasta/pteropus_vampyrus/pep/Pteropus_vampyrus.pteVam1.pep.all.fa.gz
			Rhinolophus ferrumequinum	Greater horseshoe bat	59479	mRhiFer1_v1.p	http://ftp.ensembl.org/pub/current_fasta/rhinolophus_ferrumequinum/pep/Rhinolophus_ferrumequinum.mRhiFer1_v1.p.pep.all.fa.gz
		Cetartiodactyla	Ovis aries	Sheep	9940	Oar_rambouillet_v1.0	http://ftp.ensembl.org/pub/current_fasta/ovis_aries/pep/Ovis_aries.Oar_v3.1.pep.all.fa.gz
			Bos taurus	Cow	9913	ARS-UCD1.2	http://ftp.ensembl.org/pub/current_fasta/bos_taurus/pep/Bos_taurus.ARS-UCD1.2.pep.all.fa.gz
			Tursiops truncatus	Dolphin	9739	turTru1	http://ftp.ensembl.org/pub/current_fasta/tursiops_truncatus/pep/Tursiops_truncatus.turTru1.pep.all.fa.gz
			Physeter catodon	Sperm whale	9755	ASM283717v2	http://ftp.ensembl.org/pub/current_fasta/physeter_catodon/pep/Physeter_catodon.ASM283717v2.pep.all.fa.gz
			Balaenoptera musculus	Blue whale	9771	mBalMus1.v2	http://ftp.ensembl.org/pub/current_fasta/balaenoptera_musculus/pep/Balaenoptera_musculus.mBalMus1.v2.pep.all.fa.gz
			Sus scrofa	Pig	9823	Sscrofa11.1	http://ftp.ensembl.org/pub/current_fasta/sus_scrofa/pep/Sus_scrofa.Sscrofa11.1.pep.all.fa.gz
		Perissodactyla	Equus caballus	Horse	9796	EquCab3.0	http://ftp.ensembl.org/pub/current_fasta/equus_caballus/pep/Equus_caballus.EquCab3.0.pep.all.fa.gz
		Carnivora	Ursus maritimus	Polar bear	29073	UrsMar_1.0	http://ftp.ensembl.org/pub/current_fasta/ursus_maritimus/pep/Ursus_maritimus.UrsMar_1.0.pep.all.fa.gz
			Zalophus californianus	California sea lion	9704	mZalCal1.pri	http://ftp.ensembl.org/pub/current_fasta/zalophus_californianus/pep/Zalophus_californianus.mZalCal1.pri.pep.all.fa.gz
			Neovison vison	American mink	452646	NNQGG.v01	http://ftp.ensembl.org/pub/current_fasta/neovison_vison/pep/Neovison_vison.NNQGG.v01.pep.all.fa.gz
			Canis lupus familiaris	Dog	9615	ROS_Cfam_1.0	http://ftp.ensembl.org/pub/current_fasta/canis_lupus_familiaris/pep/Canis_lupus_familiaris.ROS_Cfam_1.0.pep.all.fa.gz
			Felis catus	Cat	9685	Felis_catus_9.0	http://ftp.ensembl.org/pub/current_fasta/felis_catus/pep/Felis_catus.Felis_catus_9.0.pep.all.fa.gz
	Atlantogenata		Echinops telfairi	Lesser hedgehog tenrec	9371	TENREC	http://ftp.ensembl.org/pub/current_fasta/echinops_telfairi/pep/Echinops_telfairi.TENREC.pep.all.fa.gz
			Loxodonta africana	Elephant	9785	Loxafr3.0	http://ftp.ensembl.org/pub/current_fasta/loxodonta_africana/pep/Loxodonta_africana.loxAfr3.pep.all.fa.gz
			Procavia capensis	Hyrax	9813	proCap1	http://ftp.ensembl.org/pub/current_fasta/procavia_capensis/pep/Procavia_capensis.proCap1.pep.all.fa.gz
	Marsupialia		Sarcophilus harrisii	Tasmanian devil	9305	mSarHar1.11	http://ftp.ensembl.org/pub/current_fasta/sarcophilus_harrisii/pep/Sarcophilus_harrisii.mSarHar1.11.pep.all.fa.gz
			Notamacropus eugenii	Wallaby	9315	Meug_1.0	http://ftp.ensembl.org/pub/current_fasta/notamacropus_eugenii/pep/Notamacropus_eugenii.Meug_1.0.pep.all.fa.gz
			Vombatus ursinus	Common wombat	29139	bare-nosed_wombat_genome_assembly	http://ftp.ensembl.org/pub/current_fasta/vombatus_ursinus/pep/Vombatus_ursinus.bare-nosed_wombat_genome_assembly.pep.all.fa.gz
	Monotremata		Ornithorhynchus anatinus	Platypus	9258	mOrnAna1.p.v1	http://ftp.ensembl.org/pub/current_fasta/ornithorhynchus_anatinus/pep/Ornithorhynchus_anatinus.mOrnAna1.p.v1.pep.all.fa.gz
Archosauria			Taeniopygia guttata	Zebra finch	59729	bTaeGut1_v1.p	http://ftp.ensembl.org/pub/current_fasta/taeniopygia_guttata/pep/Taeniopygia_guttata.bTaeGut1_v1.p.pep.all.fa.gz
			Gallus gallus	Chicken	9031	GRCg6a	http://ftp.ensembl.org/pub/current_fasta/gallus_gallus/pep/Gallus_gallus.GRCg6a.pep.all.fa.gz
			Cairina moschata domestica	Muscovy Duck (domestic type)	1240228	CaiMos1.0	http://ftp.ensembl.org/pub/current_fasta/cairina_moschata_domestica/pep/Cairina_moschata_domestica.CaiMos1.0.pep.all.fa.gz
			Numida meleagris	Helmeted guineafowl	8996	NumMel1.0	http://ftp.ensembl.org/pub/current_fasta/numida_meleagris/pep/Numida_meleagris.NumMel1.0.pep.all.fa.gz
			Parus major	Great Tit	9157	Parus_major1.1	http://ftp.ensembl.org/pub/current_fasta/parus_major/pep/Parus_major.Parus_major1.1.pep.all.fa.gz
			Aquila chrysaetos chrysaetos	Golden eagle	223781	bAquChr1.2	http://ftp.ensembl.org/pub/current_fasta/aquila_chrysaetos_chrysaetos/pep/Aquila_chrysaetos_chrysaetos.bAquChr1.2.pep.all.fa.gz
			Bubo bubo	Eurasian eagle-owl	30461	BubBub1.0	http://ftp.ensembl.org/pub/current_fasta/bubo_bubo/pep/Bubo_bubo.BubBub1.0.pep.all.fa.gz
			Dromaius novaehollandiae	Emu	8790	droNov1	http://ftp.ensembl.org/pub/current_fasta/dromaius_novaehollandiae/pep/Dromaius_novaehollandiae.droNov1.pep.all.fa.gz
			Buteo japonicus	Eastern buzzard	224669	ButJap1.0	http://ftp.ensembl.org/pub/current_fasta/buteo_japonicus/pep/Buteo_japonicus.ButJap1.0.pep.all.fa.gz
			Struthio camelus australis	African ostrich	441894	ASM69896v1	http://ftp.ensembl.org/pub/current_fasta/struthio_camelus_australis/pep/Struthio_camelus_australis.ASM69896v1.pep.all.fa.gz
			Catharus ustulatus	Swainson's thrush	91951	bCatUst1.pri	http://ftp.ensembl.org/pub/current_fasta/catharus_ustulatus/pep/Catharus_ustulatus.bCatUst1.pri.pep.all.fa.gz
			Calidris pugnax	Ruff	198806	ASM143184v1	http://ftp.ensembl.org/pub/current_fasta/calidris_pugnax/pep/Calidris_pugnax.ASM143184v1.pep.all.fa.gz
			Otus sunia	Oriental scops-owl	257818	OtuSun1.0	http://ftp.ensembl.org/pub/current_fasta/otus_sunia/pep/Otus_sunia.OtuSun1.0.pep.all.fa.gz
			Apteryx rowi	Okarito brown kiwi	308060	aptRow1	http://ftp.ensembl.org/pub/current_fasta/apteryx_rowi/pep/Apteryx_rowi.aptRow1.pep.all.fa.gz
			Strix occidentalis caurina	Northern spotted owl	311401	Soccid_v01	http://ftp.ensembl.org/pub/current_fasta/strix_occidentalis_caurina/pep/Strix_occidentalis_caurina.Soccid_v01.pep.all.fa.gz
			Crocodylus porosus	Australian saltwater crocodile	8502	CroPor_comp1	http://ftp.ensembl.org/pub/current_fasta/crocodylus_porosus/pep/Crocodylus_porosus.CroPor_comp1.pep.all.fa.gz
Testudines			Pelusios castaneus	West African mud turtle	367368	Pelusios_castaneus-1.0	http://ftp.ensembl.org/pub/current_fasta/pelusios_castaneus/pep/Pelusios_castaneus.Pelusios_castaneus-1.0.pep.all.fa.gz
			Pelodiscus sinensis	Chinese softshell turtle	13735	PelSin_1.0	http://ftp.ensembl.org/pub/current_fasta/pelodiscus_sinensis/pep/Pelodiscus_sinensis.PelSin_1.0.pep.all.fa.gz
			Terrapene carolina triunguis	Three-toed box turtle	2587831	T_m_triunguis-2.0	http://ftp.ensembl.org/pub/current_fasta/terrapene_carolina_triunguis/pep/Terrapene_carolina_triunguis.T_m_triunguis-2.0.pep.all.fa.gz
			Chelonoidis abingdonii	Abingdon island giant tortoise	106734	ASM359739v1	http://ftp.ensembl.org/pub/current_fasta/chelonoidis_abingdonii/pep/Chelonoidis_abingdonii.ASM359739v1.pep.all.fa.gz
			Gopherus agassizii	Agassiz's desert tortoise	38772	ASM289641v1	http://ftp.ensembl.org/pub/current_fasta/gopherus_agassizii/pep/Gopherus_agassizii.ASM289641v1.pep.all.fa.gz
			Chelydra serpentina	Common snapping turtle	8475	Chelydra_serpentina-1.0	http://ftp.ensembl.org/pub/current_fasta/chelydra_serpentina/pep/Chelydra_serpentina.Chelydra_serpentina-1.0.pep.all.fa.gz
Lepidosauria			Sphenodon punctatus	Tuatara	8508	ASM311381v1	http://ftp.ensembl.org/pub/current_fasta/sphenodon_punctatus/pep/Sphenodon_punctatus.ASM311381v1.pep.all.fa.gz
			Salvator merianae	Argentine black and white tegu	96440	HLtupMer3	http://ftp.ensembl.org/pub/current_fasta/salvator_merianae/pep/Salvator_merianae.HLtupMer3.pep.all.fa.gz
			Anolis carolinensis	Green anole	28377	AnoCar2.0v2	http://ftp.ensembl.org/pub/current_fasta/anolis_carolinensis/pep/Anolis_carolinensis.AnoCar2.0v2.pep.all.fa.gz
			Naja naja	Indian cobra	35670	Nana_v5	http://ftp.ensembl.org/pub/current_fasta/naja_naja/pep/Naja_naja.Nana_v5.pep.all.fa.gz
			Laticauda laticaudata	Blue-ringed sea krait	8630	latLat_1.0	http://ftp.ensembl.org/pub/current_fasta/laticauda_laticaudata/pep/Laticauda_laticaudata.latLat_1.0.pep.all.fa.gz
			Pseudonaja textilis	Eastern brown snake	8673	EBS10Xv2-PRI	http://ftp.ensembl.org/pub/current_fasta/pseudonaja_textilis/pep/Pseudonaja_textilis.EBS10Xv2-PRI.pep.all.fa.gz
			Varanus komodoensis	Komodo dragon	61221	ASM479886v1	http://ftp.ensembl.org/pub/current_fasta/varanus_komodoensis/pep/Varanus_komodoensis.ASM479886v1.pep.all.fa.gz
Amphibia			Leptobrachium leishanense	Leishan spiny toad	445787	ASM966780v1	http://ftp.ensembl.org/pub/current_fasta/leptobrachium_leishanense/pep/Leptobrachium_leishanense.ASM966780v1.pep.all.fa.gz
			Xenopus tropicalis	Tropical clawed frog	8364	Xenopus_tropicalis_v9.1	http://ftp.ensembl.org/pub/current_fasta/xenopus_tropicalis/pep/Xenopus_tropicalis.Xenopus_tropicalis_v9.1.pep.all.fa.gz
